# A new monoclonal antibody enables BAR analysis of subcellular importin β1 interactomes

**DOI:** 10.1101/2022.03.23.485495

**Authors:** Didi-Andreas Song, Stefanie Alber, Ella Doron-Mandel, Vera Schmid, Christin A. Albus, Orith Leitner, Hedva Hamawi, Juan A. Oses-Prieto, Alma L. Burlingame, Mike Fainzilber, Ida Rishal

## Abstract

Importin β1 (KPNB1) is a nucleocytoplasmic transport factor with critical roles in both cytoplasmic and nucleocytoplasmic transport, hence there is keen interest in the characterization of its subcellular interactomes. We found limited efficiency of BioID in detection of importin complex cargos, and therefore generated a highly specific and sensitive anti-KPNB1 monoclonal antibody to enable Biotinylation by Antibody Recognition (BAR) analysis of importin β1 interactomes. The monoclonal antibody recognizes an epitope comprising residues 301-320 of human KPBN1, and strikingly is highly specific for cytoplasmic KPNB1 in diverse applications, with little or no reaction with KPNB1 in the nucleus. BAR with this novel antibody revealed numerous new interactors of importin β1, expanding the KPNB1 interactome to cytoplasmic and signaling complexes that highlight potential new functions for the importins complex beyond nucleocytoplasmic transport. Data are available via ProteomeXchange with identifier PXD032728.
