## Supplementary material for "A new monoclonal antibody enables BAR analysis of subcellular importin β1 interactomes": Table S2 BAR HEK list of hits

### Sheet: Multiple unpaired t tests of Da
	P value	Mean of control HEK	Mean of 73HEK	Difference	SE of difference	t ratio	df	q value
CNN3	0.00026	0.5	31.5	-31	0.5	62	2	0.046271
PDCD6IP	0.000291	0.75	33.5	-32.75	0.559	58.58	2	0.046271
ABCE1	0.000356	0.75	14	-13.25	0.25	53	2	0.046271
UPF1	0.000392	0.5	51	-50.5	1	50.5	2	0.046271
EIF3C	0.000432	1.5	35.5	-34	0.7071	48.08	2	0.046271
TUBA1B	0.000525	19	157	-138	3.162	43.64	2	0.046271
AARS	0.000594	0.75	11	-10.25	0.25	41	2	0.046271
TUBA4A	0.00062	14.5	131.5	-117	2.915	40.13	2	0.046271
TUBA3E	0.000746	14	105.5	-91.5	2.5	36.6	2	0.046271
ACTN4	0.000821	2.5	76.5	-74	2.121	34.88	2	0.046271
ACACA	0.000848	247	30	217	6.325	34.31	2	0.046271
TUBA1C	0.000908	18	147.5	-129.5	3.905	33.16	2	0.046271
PRMT1	0.000917	0.75	9	-8.25	0.25	33	2	0.046271
IPO4	0.000917	0.75	9	-8.25	0.25	33	2	0.046271
EPB41L2	0.001109	0.5	15.5	-15	0.5	30	2	0.046271
TUBA1A	0.001207	17	139	-122	4.243	28.76	2	0.046271
FUS	0.00124	0.75	30	-29.25	1.031	28.38	2	0.046271
GNAI3	0.001273	0.5	14.5	-14	0.5	28	2	0.046271
AHCY	0.001369	4	31	-27	1	27	2	0.046271
UBAP2L	0.001421	0.5	27	-26.5	1	26.5	2	0.046271
KPNA2	0.001428	0.75	28	-27.25	1.031	26.44	2	0.046271
ACTN2	0.001433	0.75	15.5	-14.75	0.559	26.39	2	0.046271
MAPRE1	0.001476	0.5	13.5	-13	0.5	26	2	0.046271
DDX3X	0.001515	6.5	45	-38.5	1.5	25.67	2	0.046271
ACP1	0.001596	0.75	7	-6.25	0.25	25	2	0.046271
RPS3A	0.001649	1.5	29	-27.5	1.118	24.6	2	0.046271
TUBA3D	0.001674	14.5	119.5	-105	4.301	24.41	2	0.046271
TUBA3C	0.001674	14.5	119.5	-105	4.301	24.41	2	0.046271
TUBAL3	0.001885	2	13.5	-11.5	0.5	23	2	0.046271
NME2P1	0.001885	1	12.5	-11.5	0.5	23	2	0.046271
PSMC4	0.00206	0.5	11.5	-11	0.5	22	2	0.046271
IGF2BP1	0.00206	0.5	11.5	-11	0.5	22	2	0.046271
HGS	0.00206	0.5	11.5	-11	0.5	22	2	0.046271
TUBA8	0.002068	13	101.5	-88.5	4.031	21.95	2	0.046271
ACTN1	0.002077	2.5	42	-39.5	1.803	21.91	2	0.046271
RPS17	0.00226	2	12.5	-10.5	0.5	21	2	0.047742
EIF4G1	0.002288	1.5	34.5	-33	1.581	20.87	2	0.047742
MAPRE2	0.002491	0.5	10.5	-10	0.5	20	2	0.047742
EIF3J	0.002491	0.5	10.5	-10	0.5	20	2	0.047742
DBNL	0.002491	0.5	10.5	-10	0.5	20	2	0.047742
SNRNP70	0.002541	1.5	15.5	-14	0.7071	19.8	2	0.047742
PC	0.002571	119	13	106	5.385	19.68	2	0.047742
EIF3L	0.002646	0.75	49.5	-48.75	2.512	19.4	2	0.04781
SERBP1	0.002759	3	12.5	-9.5	0.5	19	2	0.04781
CDC37	0.002759	1	10.5	-9.5	0.5	19	2	0.04781
RPS12	0.002962	1.25	15	-13.75	0.75	18.33	2	0.048157
PCCA	0.002971	104	38	66	3.606	18.31	2	0.048157
HDLBP	0.003072	0.5	9.5	-9	0.5	18	2	0.048157
RPS2	0.003271	4.5	24	-19.5	1.118	17.44	2	0.048157
EIF5	0.003271	0.75	10.5	-9.75	0.559	17.44	2	0.048157
CKB	0.003412	8.5	35.5	-27	1.581	17.08	2	0.048157
RPL11	0.003442	0.75	5	-4.25	0.25	17	2	0.048157
OTUB1	0.003442	0.75	5	-4.25	0.25	17	2	0.048157
EWSR1	0.003442	2.5	11	-8.5	0.5	17	2	0.048157
ARHGDIA	0.003442	0.75	5	-4.25	0.25	17	2	0.048157
TAGLN2	0.003552	0.75	18	-17.25	1.031	16.73	2	0.048157
RPS5	0.003884	2	18	-16	1	16	2	0.048157
PACSIN2	0.003884	0.5	8.5	-8	0.5	16	2	0.048157
CDV3	0.003884	0.5	8.5	-8	0.5	16	2	0.048157
ACTR1B	0.003884	0.5	8.5	-8	0.5	16	2	0.048157
TUBB4A	0.003951	11	106.5	-95.5	6.021	15.86	2	0.048157
STIP1	0.00405	2.5	26	-23.5	1.5	15.67	2	0.048157
RAB1B	0.004057	0.75	9.5	-8.75	0.559	15.65	2	0.048157
RAB1A	0.004057	0.75	9.5	-8.75	0.559	15.65	2	0.048157
RAN	0.004107	2.5	13.5	-11	0.7071	15.56	2	0.048157
TUBB	0.004209	18	138	-120	7.81	15.36	2	0.048157
RPS9	0.004415	3	10.5	-7.5	0.5	15	2	0.048157
CSDE1	0.004415	1	16	-15	1	15	2	0.048157
DBN1	0.004438	0.75	23.5	-22.75	1.521	14.96	2	0.048157
RPS11	0.004723	0.5	15	-14.5	1	14.5	2	0.048157
DCTN2	0.004723	0.5	15	-14.5	1	14.5	2	0.048157
EIF5A	0.004961	3	28.5	-25.5	1.803	14.14	2	0.048157
PABPC1	0.004963	3	23	-20	1.414	14.14	2	0.048157
ZC3H15	0.005063	0.5	7.5	-7	0.5	14	2	0.048157
TUBB1	0.005063	2	16	-14	1	14	2	0.048157
TFG	0.005063	0.5	7.5	-7	0.5	14	2	0.048157
SPART	0.005063	0.5	7.5	-7	0.5	14	2	0.048157
RPL10A	0.005063	0.5	7.5	-7	0.5	14	2	0.048157
PSME3	0.005063	0.5	7.5	-7	0.5	14	2	0.048157
PEF1	0.005063	0.5	7.5	-7	0.5	14	2	0.048157
LASP1	0.005063	0.5	7.5	-7	0.5	14	2	0.048157
EIF2S1	0.005063	0.5	7.5	-7	0.5	14	2	0.048157
ASNS	0.005163	0.75	8.5	-7.75	0.559	13.86	2	0.04851
PGD	0.005328	0.75	21.5	-20.75	1.521	13.65	2	0.049468
TUBB2A	0.005481	13	110	-97	7.211	13.45	2	0.04972
VCP	0.005571	6	67.5	-61.5	4.61	13.34	2	0.04972
TUBB4B	0.005735	16.5	131.5	-115	8.746	13.15	2	0.04972
WDR1	0.005865	0.75	4	-3.25	0.25	13	2	0.04972
VCL	0.005865	2	15	-13	1	13	2	0.04972
HNRNPF	0.005865	4	10.5	-6.5	0.5	13	2	0.04972
AIMP2	0.005865	1	14	-13	1	13	2	0.04972
ACAT1	0.005865	0.75	4	-3.25	0.25	13	2	0.04972
FLNC	0.006116	1.5	10.5	-9	0.7071	12.73	2	0.050568
MAP1B	0.006308	1.25	40	-38.75	3.092	12.53	2	0.050568
EIF4B	0.006514	0.75	19.5	-18.75	1.521	12.33	2	0.050568
TUBB2B	0.006551	13	117.5	-104.5	8.5	12.29	2	0.050568
TOMM70	0.006789	0.75	7.5	-6.75	0.559	12.07	2	0.050568
EIF4A1	0.006789	9	36	-27	2.236	12.07	2	0.050568
TSG101	0.006873	0.5	6.5	-6	0.5	12	2	0.050568
SARS	0.006873	0.5	6.5	-6	0.5	12	2	0.050568
NUFIP2	0.006873	0.5	6.5	-6	0.5	12	2	0.050568
NME1	0.006873	3	15	-12	1	12	2	0.050568
JPT2	0.006873	0.5	6.5	-6	0.5	12	2	0.050568
GNAI2	0.006873	0.5	6.5	-6	0.5	12	2	0.050568
EIF1	0.006873	0.5	6.5	-6	0.5	12	2	0.050568
ADSS	0.006873	0.5	6.5	-6	0.5	12	2	0.050568
ALDOC	0.007006	0.75	13	-12.25	1.031	11.88	2	0.050839
G3BP1	0.007057	0.75	30.5	-29.75	2.512	11.84	2	0.050839
ALDOA	0.007105	5.5	35	-29.5	2.5	11.8	2	0.050839
EIF3E	0.007215	0.75	36	-35.25	3.01	11.71	2	0.051151
TAF15	0.007477	0.5	12	-11.5	1	11.5	2	0.052063
PSMC2	0.007477	0.5	12	-11.5	1	11.5	2	0.052063
DDX3Y	0.007608	4.5	28	-23.5	2.062	11.4	2	0.052322
VPS35	0.007696	0.5	17.5	-17	1.5	11.33	2	0.052322
EFTUD2	0.007715	6.5	39.5	-33	2.915	11.32	2	0.052322
YWHAH	0.008163	1.5	7	-5.5	0.5	11	2	0.054336
CHORDC1	0.008163	1.5	7	-5.5	0.5	11	2	0.054336
SUGT1	0.008291	0.75	12	-11.25	1.031	10.91	2	0.054336
STRAP	0.008291	0.75	12	-11.25	1.031	10.91	2	0.054336
RPL5	0.008949	0.5	11	-10.5	1	10.5	2	0.058159
RHOA	0.00932	0.75	6.5	-5.75	0.559	10.29	2	0.058212
PFN1	0.00932	4	15.5	-11.5	1.118	10.29	2	0.058212
PABPC4	0.00932	1.5	13	-11.5	1.118	10.29	2	0.058212
HNRNPA3	0.009625	3.5	19.5	-16	1.581	10.12	2	0.058212
SEC24B	0.009852	0.5	5.5	-5	0.5	10	2	0.058212
RDX	0.009852	0.5	5.5	-5	0.5	10	2	0.058212
RAB7A	0.009852	0.5	5.5	-5	0.5	10	2	0.058212
PSMD4	0.009852	0.5	5.5	-5	0.5	10	2	0.058212
HNRNPH3	0.009852	0.5	5.5	-5	0.5	10	2	0.058212
FARSB	0.009852	0.5	5.5	-5	0.5	10	2	0.058212
DDX6	0.009852	0.5	5.5	-5	0.5	10	2	0.058212
ASPH	0.009852	0.5	5.5	-5	0.5	10	2	0.058212
DNAJA1	0.010051	2.5	9.5	-7	0.7071	9.899	2	0.058935
EEF1A1	0.010167	14.5	41	-26.5	2.693	9.842	2	0.059172
IPO7	0.010533	1	15.5	-14.5	1.5	9.667	2	0.060848
CLTA	0.0109	0.5	10	-9.5	1	9.5	2	0.062504
HNRNPH1	0.011149	5.5	16	-10.5	1.118	9.391	2	0.063466
MARS	0.011286	0.5	14.5	-14	1.5	9.333	2	0.06378
EEF1A2	0.011628	10	23	-13	1.414	9.192	2	0.064311
RPSA	0.011728	1.25	9.5	-8.25	0.9014	9.153	2	0.064311
RBMX	0.011728	1.25	9.5	-8.25	0.9014	9.153	2	0.064311
RPS6	0.012122	3	7.5	-4.5	0.5	9	2	0.064311
RPS20	0.012122	0.75	3	-2.25	0.25	9	2	0.064311
RAP1B	0.012122	0.75	3	-2.25	0.25	9	2	0.064311
RACK1	0.012122	3	16.5	-13.5	1.5	9	2	0.064311
PHGDH	0.012122	1.25	8	-6.75	0.75	9	2	0.064311
GC	0.012122	0.75	3	-2.25	0.25	9	2	0.064311
CTTN	0.012459	0.5	36	-35.5	4	8.875	2	0.065512
IMPDH2	0.012516	2.5	16.5	-14	1.581	8.854	2	0.065512
TUBB6	0.013483	3.5	48	-44.5	5.22	8.525	2	0.066153
EIF3K	0.01356	0.5	9	-8.5	1	8.5	2	0.066153
CALU	0.01356	0.5	9	-8.5	1	8.5	2	0.066153
RAB5C	0.013569	0.75	5.5	-4.75	0.559	8.497	2	0.066153
HNRNPA0	0.013569	0.75	5.5	-4.75	0.559	8.497	2	0.066153
EIF3I	0.013569	0.75	5.5	-4.75	0.559	8.497	2	0.066153
ESD	0.013929	0.75	13.5	-12.75	1.521	8.384	2	0.066153
ACACB	0.014096	30	5	25	3	8.333	2	0.066153
TUBB3	0.014294	6.5	57	-50.5	6.103	8.274	2	0.066153
EIF3D	0.015108	1.25	8.5	-7.25	0.9014	8.043	2	0.066153
TOMM34	0.015268	0.5	4.5	-4	0.5	8	2	0.066153
STUB1	0.015268	0.5	4.5	-4	0.5	8	2	0.066153
SNAP29	0.015268	0.5	4.5	-4	0.5	8	2	0.066153
RPS25	0.015268	0.5	4.5	-4	0.5	8	2	0.066153
PYM1	0.015268	0.5	4.5	-4	0.5	8	2	0.066153
PSMA4	0.015268	0.5	4.5	-4	0.5	8	2	0.066153
PPP2CB	0.015268	0.5	4.5	-4	0.5	8	2	0.066153
NARS	0.015268	0.5	4.5	-4	0.5	8	2	0.066153
LTA4H	0.015268	0.5	4.5	-4	0.5	8	2	0.066153
IST1	0.015268	0.5	4.5	-4	0.5	8	2	0.066153
GPS1	0.015268	0.5	4.5	-4	0.5	8	2	0.066153
GFPT1	0.015268	0.5	4.5	-4	0.5	8	2	0.066153
GEMIN5	0.015268	0.5	4.5	-4	0.5	8	2	0.066153
FGFR1OP	0.015268	0.5	4.5	-4	0.5	8	2	0.066153
DRG1	0.015268	0.5	4.5	-4	0.5	8	2	0.066153
DNM1L	0.015268	0.5	4.5	-4	0.5	8	2	0.066153
CUTA	0.015268	0.5	4.5	-4	0.5	8	2	0.066153
CDC42	0.015268	0.5	4.5	-4	0.5	8	2	0.066153
CALM1	0.015268	0.5	4.5	-4	0.5	8	2	0.066153
ATP6V1H	0.015268	0.5	4.5	-4	0.5	8	2	0.066153
ABI2	0.015268	0.5	4.5	-4	0.5	8	2	0.066153
CLTC	0.016522	16.5	128.5	-112	14.58	7.683	2	0.070711
RBM14	0.016591	1.25	7	-5.75	0.75	7.667	2	0.070711
HNRNPR	0.016865	3	20	-17	2.236	7.603	2	0.070711
ACTR1A	0.016922	1.5	13.5	-12	1.581	7.589	2	0.070711
GDI2	0.017024	0.75	16	-15.25	2.016	7.566	2	0.070711
YTHDF3	0.017317	0.5	8	-7.5	1	7.5	2	0.070711
USP10	0.017317	0.5	8	-7.5	1	7.5	2	0.070711
SEC31A	0.017317	0.5	8	-7.5	1	7.5	2	0.070711
SEC24C	0.017317	0.5	8	-7.5	1	7.5	2	0.070711
PDLIM1	0.017317	0.5	8	-7.5	1	7.5	2	0.070711
AKR1B1	0.017317	0.5	8	-7.5	1	7.5	2	0.070711
ANXA2	0.017486	0.75	19.5	-18.75	2.512	7.463	2	0.071028
PAICS	0.017661	6	27	-21	2.828	7.425	2	0.071369
DSG2	0.018092	0.5	11.5	-11	1.5	7.333	2	0.072731
EEF1G	0.018538	3	22.5	-19.5	2.693	7.242	2	0.074142
MTHFD1	0.018977	4	20	-16	2.236	7.155	2	0.074976
RPS4X	0.019419	3.5	8.5	-5	0.7071	7.071	2	0.074976
GAPDH	0.019419	4.5	9.5	-5	0.7071	7.071	2	0.074976
RARS	0.019425	0.75	15	-14.25	2.016	7.07	2	0.074976
CFL1	0.019425	0.75	15	-14.25	2.016	7.07	2	0.074976
RPS3	0.019478	2.5	20.5	-18	2.55	7.06	2	0.074976
PRDX2	0.019621	2.5	17	-14.5	2.062	7.034	2	0.074976
FKBP4	0.019621	0.75	8	-7.25	1.031	7.034	2	0.074976
RPL4	0.019804	12	19	-7	1	7	2	0.074976
RPL32	0.019804	3	6.5	-3.5	0.5	7	2	0.074976
GFAP	0.019804	1	4.5	-3.5	0.5	7	2	0.074976
DDX39A	0.020173	1.25	7.5	-6.25	0.9014	6.934	2	0.076004
RPL8	0.021508	0.75	4.5	-3.75	0.559	6.708	2	0.079876
MYL6	0.021508	0.75	4.5	-3.75	0.559	6.708	2	0.079876
KPNA3	0.021508	0.75	4.5	-3.75	0.559	6.708	2	0.079876
PPIA	0.022195	4.5	21	-16.5	2.5	6.6	2	0.080938
TCP1	0.022745	2.5	21.5	-19	2.915	6.517	2	0.080938
PSMD1	0.02286	0.5	7	-6.5	1	6.5	2	0.080938
HBS1L	0.02286	0.5	7	-6.5	1	6.5	2	0.080938
EIF4A2	0.02286	4	17	-13	2	6.5	2	0.080938
MAP4	0.023473	1.25	30.5	-29.25	4.562	6.412	2	0.080938
ACLY	0.023533	5	25.5	-20.5	3.202	6.403	2	0.080938
SLC25A5	0.023813	5	14	-9	1.414	6.364	2	0.080938
PGK1	0.0241	2.5	12.5	-10	1.581	6.325	2	0.080938
KHDRBS1	0.0241	1.5	11.5	-10	1.581	6.325	2	0.080938
PRDX1	0.025042	6	21.5	-15.5	2.5	6.2	2	0.080938
CTPS1	0.025042	1.25	9	-7.75	1.25	6.2	2	0.080938
EZR	0.025303	0.5	19	-18.5	3	6.167	2	0.080938
KIF11	0.026138	0.75	7	-6.25	1.031	6.063	2	0.080938
HNRNPA2B1	0.026138	8.5	21	-12.5	2.062	6.063	2	0.080938
AP3B1	0.026138	0.75	7	-6.25	1.031	6.063	2	0.080938
WDR44	0.026671	0.5	3.5	-3	0.5	6	2	0.080938
UBE2L3	0.026671	0.5	3.5	-3	0.5	6	2	0.080938
UBAP2	0.026671	0.5	3.5	-3	0.5	6	2	0.080938
TFCP2	0.026671	0.5	3.5	-3	0.5	6	2	0.080938
STX12	0.026671	0.5	3.5	-3	0.5	6	2	0.080938
SRP68	0.026671	0.5	3.5	-3	0.5	6	2	0.080938
RPS16	0.026671	0.5	9.5	-9	1.5	6	2	0.080938
RPA2	0.026671	0.5	3.5	-3	0.5	6	2	0.080938
PUM1	0.026671	0.5	3.5	-3	0.5	6	2	0.080938
PSMC6	0.026671	0.5	3.5	-3	0.5	6	2	0.080938
PICALM	0.026671	0.5	3.5	-3	0.5	6	2	0.080938
PGRMC1	0.026671	0.5	3.5	-3	0.5	6	2	0.080938
PAFAH1B1	0.026671	0.5	3.5	-3	0.5	6	2	0.080938
LARP1	0.026671	0.5	3.5	-3	0.5	6	2	0.080938
KLC1	0.026671	0.5	3.5	-3	0.5	6	2	0.080938
KIFAP3	0.026671	0.5	3.5	-3	0.5	6	2	0.080938
KCTD12	0.026671	0.5	3.5	-3	0.5	6	2	0.080938
FXR2	0.026671	0.5	3.5	-3	0.5	6	2	0.080938
FUBP3	0.026671	0.5	3.5	-3	0.5	6	2	0.080938
ERP29	0.026671	0.5	3.5	-3	0.5	6	2	0.080938
ENSA	0.026671	0.5	3.5	-3	0.5	6	2	0.080938
CSK	0.026671	0.5	3.5	-3	0.5	6	2	0.080938
CLASP2	0.026671	0.5	3.5	-3	0.5	6	2	0.080938
CKMT1A	0.026671	0.5	3.5	-3	0.5	6	2	0.080938
CCT2	0.026671	6	18	-12	2	6	2	0.080938
CBR1	0.026671	0.5	3.5	-3	0.5	6	2	0.080938
ARIH2	0.026671	0.5	3.5	-3	0.5	6	2	0.080938
ANP32E	0.026671	0.5	3.5	-3	0.5	6	2	0.080938
AKR1A1	0.026671	0.5	3.5	-3	0.5	6	2	0.080938
AK2	0.026671	0.5	3.5	-3	0.5	6	2	0.080938
ADSL	0.026671	0.5	3.5	-3	0.5	6	2	0.080938
IRS4	0.028066	1.25	16.5	-15.25	2.61	5.843	2	0.084343
MSN	0.028236	1.25	6.5	-5.25	0.9014	5.824	2	0.084343
ATP2A2	0.028236	1.25	6.5	-5.25	0.9014	5.824	2	0.084343
YWHAG	0.028334	1.5	8	-6.5	1.118	5.814	2	0.084343
RPL17	0.028334	3.5	10	-6.5	1.118	5.814	2	0.084343
YWHAB	0.029505	1.5	10.5	-9	1.581	5.692	2	0.087494
HIST1H1D	0.029857	17	9	8	1.414	5.657	2	0.088204
PLS3	0.030253	1.75	15	-13.25	2.358	5.618	2	0.089036
RPS18	0.030439	0.5	14.5	-14	2.5	5.6	2	0.089247
GIGYF2	0.030632	0.75	12	-11.25	2.016	5.582	2	0.089474
TBCB	0.031504	0.5	6	-5.5	1	5.5	2	0.091
RPL3	0.031504	7	18	-11	2	5.5	2	0.091
GNL3	0.031504	0.5	6	-5.5	1	5.5	2	0.091
PYGL	0.031804	0.75	14.5	-13.75	2.512	5.473	2	0.091402
KPNB1	0.031878	4	21.5	-17.5	3.202	5.466	2	0.091402
YTHDF2	0.033405	0.5	8.5	-8	1.5	5.333	2	0.094736
PSMC3	0.033405	0.5	8.5	-8	1.5	5.333	2	0.094736
PRDX6	0.033405	0.5	8.5	-8	1.5	5.333	2	0.094736
USP9X	0.034419	0.5	11	-10.5	2	5.25	2	0.097259
