## Supplementary material for "A new monoclonal antibody enables BAR analysis of subcellular importin β1 interactomes": Table S3 BAR DRG list of hits

### Sheet: Multiple unpaired t tests of Da
	P value	Mean of control DRG	Mean of 73DRG	Difference	SE of difference	t ratio	df	q value
Tuba1b	2e-06	1.167	71.33	-70.17	1.724	40.7	4	0.000117
Aco2	7e-06	0.5	10.67	-10.17	0.3333	30.5	4	0.000186
Tuba1c	1.3e-05	1.167	71.33	-70.17	2.703	25.96	4	0.000225
Aldoa	1.9e-05	0.5	21.33	-20.83	0.8819	23.62	4	0.000225
Tubb4b	2.6e-05	0.6667	66	-65.33	3.005	21.74	4	0.000225
Ckb	3.2e-05	0.5	14.33	-13.83	0.6667	20.75	4	0.000225
Tuba1a	3.3e-05	1.167	77.33	-76.17	3.693	20.62	4	0.000225
Lasp1	3.3e-05	0.5	7.333	-6.833	0.3333	20.5	4	0.000225
Tubb6	4.9e-05	0.5	29	-28.5	1.528	18.66	4	0.00026
Klc1	5e-05	0.5	6.667	-6.167	0.3333	18.5	4	0.00026
Ppia	6.3e-05	0.5	6.333	-5.833	0.3333	17.5	4	0.00026
Camk2d	6.3e-05	0.5	6.333	-5.833	0.3333	17.5	4	0.00026
Tubb4a	7.9e-05	0.5	49.33	-48.83	2.963	16.48	4	0.00026
Pkm	8e-05	0.5	10	-9.5	0.5774	16.45	4	0.00026
Tuba4a	8.2e-05	0.6667	52.67	-52	3.184	16.33	4	0.00026
Tubb2b	9.4e-05	1.5	67.33	-65.83	4.167	15.8	4	0.00026
Tubb2a	9.4e-05	1.5	67.33	-65.83	4.167	15.8	4	0.00026
Tubb5	9.6e-05	1.5	66.33	-64.83	4.126	15.71	4	0.00026
Hspa1b	0.000101	0.5	5.667	-5.167	0.3333	15.5	4	0.00026
Hspa1a	0.000101	0.5	5.667	-5.167	0.3333	15.5	4	0.00026
Cct6a	0.000101	0.5	5.667	-5.167	0.3333	15.5	4	0.00026
Fn1	0.000123	0.5	10.33	-9.833	0.6667	14.75	4	0.000301
Ezr	0.000132	0.5	5.333	-4.833	0.3333	14.5	4	0.000306
Eef1a1	0.000136	0.5	19.67	-19.17	1.333	14.38	4	0.000306
Rtn4	0.000194	0.5	38.67	-38.17	2.906	13.13	4	0.00041
Tuba8	0.000209	0.6667	44.33	-43.67	3.387	12.89	4	0.00041
Plec	0.000229	0.5	134	-133.5	10.6	12.6	4	0.00041
Stam	0.000236	0.5	4.667	-4.167	0.3333	12.5	4	0.00041
Myh10	0.000236	0.5	4.667	-4.167	0.3333	12.5	4	0.00041
Kpnb1	0.000236	0.5	4.667	-4.167	0.3333	12.5	4	0.00041
Farsb	0.000236	0.5	4.667	-4.167	0.3333	12.5	4	0.00041
Cltc	0.00026	0.5	77.67	-77.17	6.333	12.18	4	0.000429
Eef1a2	0.000265	0.5	16.67	-16.17	1.333	12.13	4	0.000429
Map1b	0.000299	0.5	84.33	-83.83	7.126	11.76	4	0.000429
Ckap4	0.0003	0.5	8.333	-7.833	0.6667	11.75	4	0.000429
Tpr	0.000326	0.5	4.333	-3.833	0.3333	11.5	4	0.000429
Pacsin1	0.000326	0.5	4.333	-3.833	0.3333	11.5	4	0.000429
Nars	0.000326	0.5	4.333	-3.833	0.3333	11.5	4	0.000429
Eef1g	0.000326	0.5	4.333	-3.833	0.3333	11.5	4	0.000429
Cct2	0.000326	0.5	4.333	-3.833	0.3333	11.5	4	0.000429
Camk2a	0.000326	0.5	4.333	-3.833	0.3333	11.5	4	0.000429
Nefm	0.000349	0.5	27.67	-27.17	2.404	11.3	4	0.000434
Tubal3	0.000355	0.5	7	-6.5	0.5774	11.26	4	0.000434
Hspb1	0.000355	0.5	7	-6.5	0.5774	11.26	4	0.000434
Sptbn1	0.000474	0.5	44	-43.5	4.163	10.45	4	0.000555
Hspa8	0.000478	0.5	39.67	-39.17	3.756	10.43	4	0.000555
Vwa5a	0.000484	0.5	9.667	-9.167	0.8819	10.39	4	0.000555
Camk2g	0.000511	0.5	7.333	-6.833	0.6667	10.25	4	0.000562
Atp2a2	0.000511	0.5	7.333	-6.833	0.6667	10.25	4	0.000562
Anxa2	0.000564	0.5	22.33	-21.83	2.186	9.989	4	0.000609
Tubb3	0.000579	1.167	56	-54.83	5.525	9.924	4	0.000612
Flna	0.000673	0.5	17.33	-16.83	1.764	9.544	4	0.00066
Pdia3	0.000678	0.5	6	-5.5	0.5774	9.526	4	0.00066
Ap1b1	0.000678	0.5	6	-5.5	0.5774	9.526	4	0.00066
Slc25a4	0.000685	0.5	3.667	-3.167	0.3333	9.5	4	0.00066
Gsn	0.000685	0.5	3.667	-3.167	0.3333	9.5	4	0.00066
Hsp90aa1	0.000703	0.5	25.67	-25.17	2.667	9.438	4	0.000665
Myo5a	0.000756	0.5	8.667	-8.167	0.8819	9.26	4	0.000694
Map4	0.000759	0.5	6.667	-6.167	0.6667	9.25	4	0.000694
Nefh	0.000778	1.667	10.33	-8.667	0.9428	9.192	4	0.000696
Pygb	0.0008	0.5	12.67	-12.17	1.333	9.125	4	0.000696
Prph	0.000801	1	52	-51	5.59	9.123	4	0.000696
Hsp90ab1	0.000906	0.5	31.67	-31.17	3.528	8.835	4	0.00077
Ldha	0.00094	0.5	6.333	-5.833	0.6667	8.75	4	0.00077
Pabpc1	0.000956	0.5	16.67	-16.17	1.856	8.711	4	0.00077
Myh9	0.000987	0.5	63.67	-63.17	7.311	8.64	4	0.00077
Tagln2	0.001051	0.5	3.333	-2.833	0.3333	8.5	4	0.00077
Sec23a	0.001051	0.5	3.333	-2.833	0.3333	8.5	4	0.00077
Ranbp2	0.001051	0.5	9	-8.5	1	8.5	4	0.00077
Pebp1	0.001051	0.5	3.333	-2.833	0.3333	8.5	4	0.00077
Pdhb	0.001051	0.5	3.333	-2.833	0.3333	8.5	4	0.00077
Ctnnb1	0.001051	0.5	3.333	-2.833	0.3333	8.5	4	0.00077
Arcn1	0.001051	0.5	3.333	-2.833	0.3333	8.5	4	0.00077
Actb	0.001058	1.667	21.67	-20	2.357	8.485	4	0.00077
Epb41l3	0.00119	0.5	10	-9.5	1.155	8.227	4	0.000855
Pdcd6ip	0.001247	0.5	7.667	-7.167	0.8819	8.126	4	0.000862
Map6	0.001247	0.5	7.667	-7.167	0.8819	8.126	4	0.000862
Crmp1	0.001247	0.5	7.667	-7.167	0.8819	8.126	4	0.000862
Map1a	0.001367	0.5	26	-25.5	3.215	7.933	4	0.000905
Kif5b	0.001371	0.5	17	-16.5	2.082	7.926	4	0.000905
Sptan1	0.001455	0.5	50.33	-49.83	6.386	7.804	4	0.000905
Nacad	0.001462	0.5	5	-4.5	0.5774	7.794	4	0.000905
Hspa12a	0.001462	0.5	5	-4.5	0.5774	7.794	4	0.000905
Esd	0.001462	0.5	5	-4.5	0.5774	7.794	4	0.000905
Eif4a2	0.001494	0.5	5.667	-5.167	0.6667	7.75	4	0.000905
Dync1li1	0.001494	0.5	5.667	-5.167	0.6667	7.75	4	0.000905
Anxa5	0.001494	0.5	5.667	-5.167	0.6667	7.75	4	0.000905
Eno1	0.001495	0.5	7.333	-6.833	0.8819	7.748	4	0.000905
Cand1	0.001495	0.5	7.333	-6.833	0.8819	7.748	4	0.000905
Dync1h1	0.001546	0.5	130	-129.5	16.86	7.68	4	0.000926
Gapdh	0.001582	0.5	14.67	-14.17	1.856	7.633	4	0.000937
Eif3l	0.001667	0.5	12	-11.5	1.528	7.529	4	0.000977
Anxa7	0.001691	0.5	8	-7.5	1	7.5	4	0.00098
Eef2	0.001886	0.5	23.67	-23.17	3.18	7.286	4	0.001082
Hnrnpab	0.001921	0.5	5.333	-4.833	0.6667	7.25	4	0.00109
Actn4	0.002135	0.5	26.67	-26.17	3.712	7.05	4	0.00119
Eprs	0.00217	0.6667	26	-25.33	3.609	7.019	4	0.00119
Cnn3	0.002201	0.5	6.667	-6.167	0.8819	6.992	4	0.00119
Ap2a2	0.002201	0.5	6.667	-6.167	0.8819	6.992	4	0.00119
Kif5c	0.002208	0.5	14.67	-14.17	2.028	6.987	4	0.00119
Lars	0.002316	0.5	12.67	-12.17	1.764	6.898	4	0.001236
Akap12	0.00245	0.5	8.667	-8.167	1.202	6.795	4	0.001295
Hadha	0.002547	0.6667	11	-10.33	1.537	6.725	4	0.001298
Vcp	0.002599	0.5	22	-21.5	3.215	6.688	4	0.001298
Bag3	0.002671	0.5	12	-11.5	1.732	6.64	4	0.001298
Eif3c	0.002709	0.5	6.333	-5.833	0.8819	6.614	4	0.001298
Ogdh	0.002861	0.5	8.333	-7.833	1.202	6.518	4	0.001298
Kif21a	0.002861	0.5	8.333	-7.833	1.202	6.518	4	0.001298
Lama1	0.002862	5	17.67	-12.67	1.944	6.517	4	0.001298
Rufy3	0.00289	0.5	7	-6.5	1	6.5	4	0.001298
Osbpl3	0.00289	0.5	2.667	-2.167	0.3333	6.5	4	0.001298
Hnrnpd	0.00289	0.5	2.667	-2.167	0.3333	6.5	4	0.001298
Ecm29	0.00289	0.5	2.667	-2.167	0.3333	6.5	4	0.001298
Dnaja2	0.00289	0.5	2.667	-2.167	0.3333	6.5	4	0.001298
Dbnl	0.00289	0.5	2.667	-2.167	0.3333	6.5	4	0.001298
Cltb	0.00289	0.5	2.667	-2.167	0.3333	6.5	4	0.001298
Add2	0.00289	0.5	2.667	-2.167	0.3333	6.5	4	0.001298
Hnrnpa1	0.002898	0.5	8	-7.5	1.155	6.495	4	0.001298
Atp5a1	0.002898	0.5	8	-7.5	1.155	6.495	4	0.001298
Msn	0.0029	0.5	13.67	-13.17	2.028	6.494	4	0.001298
Hnrnpk	0.002915	0.5	14	-13.5	2.082	6.485	4	0.001298
Iars	0.003285	0.5	15	-14.5	2.309	6.279	4	0.001451
Usp5	0.003341	0.5	4.667	-4.167	0.6667	6.25	4	0.001452
Dnm1	0.003341	0.5	4.667	-4.167	0.6667	6.25	4	0.001452
Dpysl2	0.003464	0.5	22.33	-21.83	3.528	6.189	4	0.001494
Snd1	0.003738	0.5	4	-3.5	0.5774	6.062	4	0.001562
Psmc2	0.003738	0.5	4	-3.5	0.5774	6.062	4	0.001562
Ipo5	0.003738	0.5	4	-3.5	0.5774	6.062	4	0.001562
FAM120A	0.003738	0.5	4	-3.5	0.5774	6.062	4	0.001562
Fasn	0.003818	0.5	19.67	-19.17	3.18	6.028	4	0.001581
Sec31a	0.003871	0.5	13	-12.5	2.082	6.005	4	0.001581
Anxa6	0.003871	0.5	13	-12.5	2.082	6.005	4	0.001581
Actg2	0.004271	0.5	14	-13.5	2.309	5.846	4	0.001715
Acta2	0.004271	0.5	14	-13.5	2.309	5.846	4	0.001715
Dst	0.004296	0.5	36	-35.5	6.083	5.836	4	0.001715
Rpn1	0.004535	0.5	4.333	-3.833	0.6667	5.75	4	0.001771
Rbm14	0.004535	0.5	4.333	-3.833	0.6667	5.75	4	0.001771
Lmnb1	0.004535	0.5	4.333	-3.833	0.6667	5.75	4	0.001771
Acly	0.004753	0.5	16.67	-16.17	2.848	5.676	4	0.001818
Eif4a1	0.004899	0.5	7	-6.5	1.155	5.629	4	0.001818
Atxn2l	0.004899	0.5	7	-6.5	1.155	5.629	4	0.001818
Esyt1	0.005108	0.5	9	-8.5	1.528	5.565	4	0.001818
Dctn2	0.005108	0.5	9	-8.5	1.528	5.565	4	0.001818
Nefl	0.005119	0.5	30.33	-29.83	5.364	5.561	4	0.001818
Vim	0.005328	0.5	42.67	-42.17	7.667	5.5	4	0.001818
Uchl1	0.005328	0.5	6	-5.5	1	5.5	4	0.001818
Tufm	0.005328	0.5	2.333	-1.833	0.3333	5.5	4	0.001818
Tln1	0.005328	0.5	28	-27.5	5	5.5	4	0.001818
Syncrip	0.005328	0.5	2.333	-1.833	0.3333	5.5	4	0.001818
Sfxn3	0.005328	0.5	2.333	-1.833	0.3333	5.5	4	0.001818
Pgk1	0.005328	0.5	6	-5.5	1	5.5	4	0.001818
Ndufa10	0.005328	0.5	2.333	-1.833	0.3333	5.5	4	0.001818
Col2a1	0.005328	0.5	2.333	-1.833	0.3333	5.5	4	0.001818
Ckap5	0.005328	0.5	2.333	-1.833	0.3333	5.5	4	0.001818
Atp6v1h	0.005328	0.5	2.333	-1.833	0.3333	5.5	4	0.001818
Ahcy	0.005328	0.5	6	-5.5	1	5.5	4	0.001818
Actr1a	0.005328	0.5	2.333	-1.833	0.3333	5.5	4	0.001818
Acadl	0.005328	0.5	2.333	-1.833	0.3333	5.5	4	0.001818
Cct8	0.005397	0.5	5.333	-4.833	0.8819	5.48	4	0.001821
Ywhag	0.005406	0.5	10.67	-10.17	1.856	5.478	4	0.001821
Actn1	0.005829	0.5	14	-13.5	2.517	5.364	4	0.001952
Actc1	0.006032	0.5	14.33	-13.83	2.603	5.314	4	0.001995
Acta1	0.006032	0.5	14.33	-13.83	2.603	5.314	4	0.001995
Ddx5	0.006087	0.5	9.333	-8.833	1.667	5.3	4	0.002001
Copa	0.00653	0.5	9.667	-9.167	1.764	5.197	4	0.002133
D1Pas1	0.006825	0.5	17	-16.5	3.215	5.133	4	0.002201
Immt	0.006834	0.5	6.667	-6.167	1.202	5.131	4	0.002201
Ktn1	0.006862	0.5	7.333	-6.833	1.333	5.125	4	0.002201
Tubb1	0.00694	0.5	11.67	-11.17	2.186	5.109	4	0.002201
Kif5a	0.00694	0.5	11.67	-11.17	2.186	5.109	4	0.002201
Dhx9	0.007448	0.5	9.333	-8.833	1.764	5.008	4	0.002348
Flnb	0.007904	0.5	16.67	-16.17	3.283	4.924	4	0.002477
Eml1	0.007987	0.5	8	-7.5	1.528	4.91	4	0.002488
Kif1a	0.008318	0.5	6.333	-5.833	1.202	4.854	4	0.002577
Ddx3x	0.008471	0.5	20.67	-20.17	4.177	4.828	4	0.002609
Tkt	0.008885	0.5	6	-5.5	1.155	4.763	4	0.002721
Tln2	0.009141	0.5	4.667	-4.167	0.8819	4.725	4	0.002752
Pdha1	0.009141	0.5	4.667	-4.167	0.8819	4.725	4	0.002752
Hnrnpf	0.009141	0.5	4.667	-4.167	0.8819	4.725	4	0.002752
Flnc	0.009288	0.5	7.333	-6.833	1.453	4.703	4	0.002781
Ank2	0.010202	0.5	19	-18.5	4.041	4.578	4	0.003023
Synm	0.010212	0.5	17	-16.5	3.606	4.576	4	0.003023
Eea1	0.010264	0.5	12	-11.5	2.517	4.57	4	0.003023
Rdx	0.010823	0.5	5	-4.5	1	4.5	4	0.003139
Eif4b	0.010823	0.5	5	-4.5	1	4.5	4	0.003139
Hk1	0.010833	0.5	10.33	-9.833	2.186	4.499	4	0.003139
Ddx3y	0.011112	0.5	17.67	-17.17	3.844	4.466	4	0.003203
Dpysl3	0.011521	0.5	14	-13.5	3.055	4.419	4	0.003263
Vars	0.011688	0.5	8.667	-8.167	1.856	4.4	4	0.003263
Soga3	0.01219	0.5	4.333	-3.833	0.8819	4.347	4	0.003263
Sfpq	0.01219	0.5	4.333	-3.833	0.8819	4.347	4	0.003263
Ptpn23	0.01219	0.5	4.333	-3.833	0.8819	4.347	4	0.003263
Hspa5	0.01219	0.5	12	-11.5	2.646	4.347	4	0.003263
Srp68	0.012348	0.5	3	-2.5	0.5774	4.33	4	0.003263
Sncg	0.012348	0.5	3	-2.5	0.5774	4.33	4	0.003263
Pygm	0.012348	0.5	3	-2.5	0.5774	4.33	4	0.003263
Prdx1	0.012348	0.5	3	-2.5	0.5774	4.33	4	0.003263
Pfkp	0.012348	0.5	3	-2.5	0.5774	4.33	4	0.003263
Gnai2	0.012348	0.5	3	-2.5	0.5774	4.33	4	0.003263
Dock11	0.012348	0.5	3	-2.5	0.5774	4.33	4	0.003263
Cct5	0.012348	0.5	3	-2.5	0.5774	4.33	4	0.003263
Aldh2	0.012348	0.5	3	-2.5	0.5774	4.33	4	0.003263
Aimp2	0.012348	0.5	3	-2.5	0.5774	4.33	4	0.003263
Acot7	0.012348	0.5	3	-2.5	0.5774	4.33	4	0.003263
Ap3b2	0.012656	0.5	5.667	-5.167	1.202	4.299	4	0.003272
Ywhaz	0.01293	0.5	12.67	-12.17	2.848	4.272	4	0.003272
Prune2	0.013103	0.5	7	-6.5	1.528	4.255	4	0.003272
Rars	0.013158	0.5	9	-8.5	2	4.25	4	0.003272
Qars	0.013158	0.5	3.333	-2.833	0.6667	4.25	4	0.003272
Pgd	0.013158	0.5	3.333	-2.833	0.6667	4.25	4	0.003272
Macf1	0.013158	0.5	3.333	-2.833	0.6667	4.25	4	0.003272
Kars	0.013158	0.5	3.333	-2.833	0.6667	4.25	4	0.003272
Hspa9	0.013158	0.5	9	-8.5	2	4.25	4	0.003272
Gdi1	0.013158	0.5	3.333	-2.833	0.6667	4.25	4	0.003272
Dnm3	0.013158	0.5	3.333	-2.833	0.6667	4.25	4	0.003272
Canx	0.013158	0.5	3.333	-2.833	0.6667	4.25	4	0.003272
Hnrnpl	0.013219	0.5	6.667	-6.167	1.453	4.244	4	0.003272
Hist1h2bf	0.013236	1.333	3.333	-2	0.4714	4.243	4	0.003272
Eif3a	0.01347	0.5	8.333	-7.833	1.856	4.221	4	0.003315
Mapk3	0.015844	0.5	5.333	-4.833	1.202	4.022	4	0.003847
Hnrnpu	0.015844	0.5	5.333	-4.833	1.202	4.022	4	0.003847
Ddx17	0.015844	0.5	5.333	-4.833	1.202	4.022	4	0.003847
Avil	0.016333	0.5	24.67	-24.17	6.064	3.985	4	0.003948
Ywhae	0.018095	0.5	8.333	-7.833	2.028	3.863	4	0.004354
Lmna	0.019521	0.5	10	-9.5	2.517	3.775	4	0.004676
Hspd1	0.020835	0.5	6.667	-6.167	1.667	3.7	4	0.004969
Hnrnpa2b1	0.021646	0.5	11.33	-10.83	2.963	3.657	4	0.00514
Vps35	0.022948	0.5	3.667	-3.167	0.8819	3.591	4	0.005179
Serpinh1	0.022948	0.5	3.667	-3.167	0.8819	3.591	4	0.005179
Psmd2	0.022948	0.5	3.667	-3.167	0.8819	3.591	4	0.005179
Elavl4	0.022948	0.5	3.667	-3.167	0.8819	3.591	4	0.005179
Elavl2	0.022948	0.5	3.667	-3.167	0.8819	3.591	4	0.005179
Ap2b1	0.023091	0.5	8.333	-7.833	2.186	3.584	4	0.005179
Dars	0.023672	0.5	5.667	-5.167	1.453	3.556	4	0.005179
Ubb	0.023817	0.6667	12.33	-11.67	3.287	3.549	4	0.005179
Uba1	0.024131	0.5	7.667	-7.167	2.028	3.535	4	0.005179
Stip1	0.024896	0.5	11	-10.5	3	3.5	4	0.005179
Spag9	0.024896	0.5	1.667	-1.167	0.3333	3.5	4	0.005179
Sars	0.024896	0.5	1.667	-1.167	0.3333	3.5	4	0.005179
Pfkm	0.024896	0.5	1.667	-1.167	0.3333	3.5	4	0.005179
Nme2	0.024896	0.5	1.667	-1.167	0.3333	3.5	4	0.005179
Nme1	0.024896	0.5	1.667	-1.167	0.3333	3.5	4	0.005179
Napb	0.024896	0.5	1.667	-1.167	0.3333	3.5	4	0.005179
Ipo7	0.024896	0.5	1.667	-1.167	0.3333	3.5	4	0.005179
Iap	0.024896	0.5	1.667	-1.167	0.3333	3.5	4	0.005179
Hist2h2ab	0.024896	0.5	1.667	-1.167	0.3333	3.5	4	0.005179
Hist1h4a	0.024896	0.5	1.667	-1.167	0.3333	3.5	4	0.005179
H2afx	0.024896	0.5	1.667	-1.167	0.3333	3.5	4	0.005179
Gabbr1	0.024896	0.5	1.667	-1.167	0.3333	3.5	4	0.005179
Fus	0.024896	0.5	6.333	-5.833	1.667	3.5	4	0.005179
Emd	0.024896	0.5	1.667	-1.167	0.3333	3.5	4	0.005179
Eif5a	0.024896	0.5	1.667	-1.167	0.3333	3.5	4	0.005179
Dtna	0.024896	0.5	1.667	-1.167	0.3333	3.5	4	0.005179
Dpysl5	0.024896	0.5	1.667	-1.167	0.3333	3.5	4	0.005179
Dnaja1	0.024896	0.5	1.667	-1.167	0.3333	3.5	4	0.005179
Cct4	0.024896	0.5	4	-3.5	1	3.5	4	0.005179
Capn1	0.024896	0.5	1.667	-1.167	0.3333	3.5	4	0.005179
Atxn2	0.024896	0.5	1.667	-1.167	0.3333	3.5	4	0.005179
Alg2	0.024896	0.5	1.667	-1.167	0.3333	3.5	4	0.005179
Mars	0.024983	0.5	6.667	-6.167	1.764	3.496	4	0.005179
Cct3	0.025656	0.5	4.667	-4.167	1.202	3.467	4	0.005278
Ap3d1	0.025656	0.5	4.667	-4.167	1.202	3.467	4	0.005278
Ywhah	0.027339	0.5	8.667	-8.167	2.404	3.398	4	0.005603
Cttn	0.027454	0.5	9.333	-8.833	2.603	3.393	4	0.005605
Vcl	0.029733	0.5	6.333	-5.833	1.764	3.307	4	0.006025
Usp9x	0.029733	0.5	6.333	-5.833	1.764	3.307	4	0.006025
Rps4x	0.031376	0.5	2.667	-2.167	0.6667	3.25	4	0.006287
Klc2	0.031376	0.5	2.667	-2.167	0.6667	3.25	4	0.006287
Eps15l1	0.031376	0.5	2.667	-2.167	0.6667	3.25	4	0.006287
Uso1	0.032505	0.5	3.333	-2.833	0.8819	3.213	4	0.006418
Psmc3	0.032505	0.5	3.333	-2.833	0.8819	3.213	4	0.006418
Hspa4	0.032505	0.5	3.333	-2.833	0.8819	3.213	4	0.006418
Dlat	0.032505	0.5	3.333	-2.833	0.8819	3.213	4	0.006418
Lgals3	0.033231	0.5	4.333	-3.833	1.202	3.19	4	0.006513
Hnrnph1	0.033231	0.5	4.333	-3.833	1.202	3.19	4	0.006513
Caprin1	0.033682	0.5	6	-5.5	1.732	3.175	4	0.006578
Cct7	0.035355	0.5	4.667	-4.167	1.333	3.125	4	0.006871
Hsp90b1	0.035441	0.5	7	-6.5	2.082	3.122	4	0.006871
Fubp1	0.038739	0.5	4	-3.5	1.155	3.031	4	0.007457
Ap2a1	0.038739	0.5	4	-3.5	1.155	3.031	4	0.007457
Atp1a1	0.040213	0.5	8.667	-8.167	2.728	2.993	4	0.007713
Eif4g1	0.040678	0.5	7.667	-7.167	2.404	2.982	4	0.007775
Rrbp1	0.042139	0.5	5	-4.5	1.528	2.946	4	0.008026
Upf1	0.044118	0.5	5.333	-4.833	1.667	2.9	4	0.008344
Hgs	0.044118	0.5	5.333	-4.833	1.667	2.9	4	0.008344
Stxbp1	0.045574	0.5	4.667	-4.167	1.453	2.868	4	0.008471
Pcbp1	0.045574	0.5	4.667	-4.167	1.453	2.868	4	0.008471
Iqgap1	0.045574	0.5	4.667	-4.167	1.453	2.868	4	0.008471
Add1	0.045574	0.5	4.667	-4.167	1.453	2.868	4	0.008471
Actn2	0.045574	0.5	4.667	-4.167	1.453	2.868	4	0.008471
Lamb1	0.047421	3.333	12.67	-9.333	3.3	2.828	4	0.008783
Hnrnpa3	0.05135	0.5	8.333	-7.833	2.848	2.75	4	0.009292
Tomm70	0.051374	0.5	2.333	-1.833	0.6667	2.75	4	0.009292
Slc25a5	0.051374	0.5	2.333	-1.833	0.6667	2.75	4	0.009292
Myo18a	0.051374	0.5	2.333	-1.833	0.6667	2.75	4	0.009292
Lmnb2	0.051374	0.5	2.333	-1.833	0.6667	2.75	4	0.009292
Gps1	0.051374	0.5	2.333	-1.833	0.6667	2.75	4	0.009292
Atp6v1a	0.051374	0.5	2.333	-1.833	0.6667	2.75	4	0.009292
Copb1	0.0548	0.5	7.667	-7.167	2.667	2.688	4	0.009674
Pcbp3	0.05588	0.5	6.333	-5.833	2.186	2.669	4	0.009674
Atp5b	0.057291	0.5	11.33	-10.83	4.096	2.645	4	0.009674
Rnh1	0.057453	0.5	6	-5.5	2.082	2.642	4	0.009674
Ubap2l	0.057684	0.5	4.333	-3.833	1.453	2.638	4	0.009674
Xpo1	0.059779	0.5	5.333	-4.833	1.856	2.604	4	0.009674
Ubr4	0.06017	0.5	2	-1.5	0.5774	2.598	4	0.009674
Sugt1	0.06017	0.5	2	-1.5	0.5774	2.598	4	0.009674
Serbp1	0.06017	0.5	2	-1.5	0.5774	2.598	4	0.009674
Rab7a	0.06017	0.5	2	-1.5	0.5774	2.598	4	0.009674
Rab10	0.06017	0.5	2	-1.5	0.5774	2.598	4	0.009674
Pura	0.06017	0.5	2	-1.5	0.5774	2.598	4	0.009674
Ptbp3	0.06017	0.5	2	-1.5	0.5774	2.598	4	0.009674
Lrsam1	0.06017	0.5	2	-1.5	0.5774	2.598	4	0.009674
Igh-3	0.06017	0.5	2	-1.5	0.5774	2.598	4	0.009674
Hmgcs2	0.06017	0.5	2	-1.5	0.5774	2.598	4	0.009674
Hadhb	0.06017	0.5	2	-1.5	0.5774	2.598	4	0.009674
Hacd3	0.06017	0.5	2	-1.5	0.5774	2.598	4	0.009674
Fxr1	0.06017	0.5	2	-1.5	0.5774	2.598	4	0.009674
Eef1b	0.06017	0.5	2	-1.5	0.5774	2.598	4	0.009674
Dync1i2	0.06017	0.5	2	-1.5	0.5774	2.598	4	0.009674
Dnm2	0.06017	0.5	2	-1.5	0.5774	2.598	4	0.009674
Des	0.06017	0.5	2	-1.5	0.5774	2.598	4	0.009674
Dbn1	0.06017	0.5	2	-1.5	0.5774	2.598	4	0.009674
Cyfip2	0.06017	0.5	2	-1.5	0.5774	2.598	4	0.009674
Cadps	0.06017	0.5	2	-1.5	0.5774	2.598	4	0.009674
Arhgdia	0.06017	0.5	2	-1.5	0.5774	2.598	4	0.009674
Actr1b	0.06017	0.5	2	-1.5	0.5774	2.598	4	0.009674
Acot10	0.06017	0.5	2	-1.5	0.5774	2.598	4	0.009674
Acaa2	0.06017	0.5	2	-1.5	0.5774	2.598	4	0.009674
Abi1	0.06017	0.5	2	-1.5	0.5774	2.598	4	0.009674
Sdha	0.066767	0.5	3	-2.5	1	2.5	4	0.009674
G3bp2	0.066767	0.5	3	-2.5	1	2.5	4	0.009674
Eif3e	0.066767	0.5	3	-2.5	1	2.5	4	0.009674
Eef1d	0.066767	0.5	3	-2.5	1	2.5	4	0.009674
Vps37c	0.066767	0.5	1.333	-0.8333	0.3333	2.5	4	0.009674
Vdac2	0.066767	0.5	1.333	-0.8333	0.3333	2.5	4	0.009674
Txlna	0.066767	0.5	1.333	-0.8333	0.3333	2.5	4	0.009674
Tnpo1	0.066767	0.5	1.333	-0.8333	0.3333	2.5	4	0.009674
Synj1	0.066767	0.5	1.333	-0.8333	0.3333	2.5	4	0.009674
Syne1	0.066767	0.5	1.333	-0.8333	0.3333	2.5	4	0.009674
Stmn2	0.066767	0.5	1.333	-0.8333	0.3333	2.5	4	0.009674
Stat3	0.066767	0.5	1.333	-0.8333	0.3333	2.5	4	0.009674
Sorbs1	0.066767	0.5	1.333	-0.8333	0.3333	2.5	4	0.009674
Sec61a1	0.066767	0.5	1.333	-0.8333	0.3333	2.5	4	0.009674
Sacm1l	0.066767	0.5	1.333	-0.8333	0.3333	2.5	4	0.009674
Ruvbl1	0.066767	0.5	1.333	-0.8333	0.3333	2.5	4	0.009674
Rpl13	0.066767	0.5	1.333	-0.8333	0.3333	2.5	4	0.009674
Rbms1	0.066767	0.5	1.333	-0.8333	0.3333	2.5	4	0.009674
Ran	0.066767	0.5	1.333	-0.8333	0.3333	2.5	4	0.009674
Rack1	0.066767	0.5	1.333	-0.8333	0.3333	2.5	4	0.009674
Pum2	0.066767	0.5	1.333	-0.8333	0.3333	2.5	4	0.009674
Pum1	0.066767	0.5	1.333	-0.8333	0.3333	2.5	4	0.009674
Prune1	0.066767	0.5	1.333	-0.8333	0.3333	2.5	4	0.009674
Nono	0.066767	0.5	1.333	-0.8333	0.3333	2.5	4	0.009674
Nedd4	0.066767	0.5	1.333	-0.8333	0.3333	2.5	4	0.009674
Nckap1	0.066767	0.5	1.333	-0.8333	0.3333	2.5	4	0.009674
Myo10	0.066767	0.5	1.333	-0.8333	0.3333	2.5	4	0.009674
Mia3	0.066767	0.5	1.333	-0.8333	0.3333	2.5	4	0.009674
Larp4b	0.066767	0.5	1.333	-0.8333	0.3333	2.5	4	0.009674
Kif3c	0.066767	0.5	1.333	-0.8333	0.3333	2.5	4	0.009674
Khdrbs1	0.066767	0.5	1.333	-0.8333	0.3333	2.5	4	0.009674
Hnrnpa0	0.066767	0.5	1.333	-0.8333	0.3333	2.5	4	0.009674
Gnas	0.066767	0.5	1.333	-0.8333	0.3333	2.5	4	0.009674
Gmfb	0.066767	0.5	1.333	-0.8333	0.3333	2.5	4	0.009674
Flot1	0.066767	0.5	1.333	-0.8333	0.3333	2.5	4	0.009674
Eif4h	0.066767	0.5	1.333	-0.8333	0.3333	2.5	4	0.009674
Dld	0.066767	0.5	1.333	-0.8333	0.3333	2.5	4	0.009674
Cox4i1	0.066767	0.5	1.333	-0.8333	0.3333	2.5	4	0.009674
Clta	0.066767	0.5	1.333	-0.8333	0.3333	2.5	4	0.009674
Atp1b1	0.066767	0.5	1.333	-0.8333	0.3333	2.5	4	0.009674
Arf5	0.066767	0.5	1.333	-0.8333	0.3333	2.5	4	0.009674
Anxa11	0.066767	0.5	1.333	-0.8333	0.3333	2.5	4	0.009674
Akr1b1	0.066767	0.5	1.333	-0.8333	0.3333	2.5	4	0.009674
Nid1	0.069716	1.667	5.333	-3.667	1.491	2.46	4	0.009999
Tardbp	0.069934	0.5	2.667	-2.167	0.8819	2.457	4	0.009999
Rtn1	0.069934	0.5	2.667	-2.167	0.8819	2.457	4	0.009999
Hdlbp	0.069934	0.5	2.667	-2.167	0.8819	2.457	4	0.009999
Capn2	0.069934	0.5	2.667	-2.167	0.8819	2.457	4	0.009999
Gdi2	0.075677	0.5	5.333	-4.833	2.028	2.384	4	0.010791
Atp1a3	0.077348	0.5	5.667	-5.167	2.186	2.364	4	0.010931
Atp1a2	0.077348	0.5	5.667	-5.167	2.186	2.364	4	0.010931
Prdx2	0.07747	0.5	4.667	-4.167	1.764	2.362	4	0.010931
Nomo1	0.07747	0.5	4.667	-4.167	1.764	2.362	4	0.010931
Ywhaq	0.078386	0.5	7.333	-6.833	2.906	2.352	4	0.011003
Ywhab	0.078386	0.5	7.333	-6.833	2.906	2.352	4	0.011003
Rangap1	0.083738	0.5	4	-3.5	1.528	2.291	4	0.011723
Rbmxl1	0.088126	0.5	4.667	-4.167	1.856	2.245	4	0.012306
Mapt	0.09119	0.5	5.667	-5.167	2.333	2.214	4	0.012701
Pc	0.093599	8	12	-4	1.826	2.191	4	0.013003
Tcp1	0.094803	0.5	3.667	-3.167	1.453	2.179	4	0.013136
Numa1	0.096341	0.5	3	-2.5	1.155	2.165	4	0.013263
Cat	0.096341	0.5	3	-2.5	1.155	2.165	4	0.013263
Wdr1	0.096701	0.5	5	-4.5	2.082	2.162	4	0.013263
Sfn	0.096701	0.5	5	-4.5	2.082	2.162	4	0.013263
Hist2h2ac	0.101192	1.333	3.333	-2	0.9428	2.121	4	0.013843
Syn1	0.106166	0.5	2.333	-1.833	0.8819	2.079	4	0.014199
Serpinb6	0.106166	0.5	2.333	-1.833	0.8819	2.079	4	0.014199
Rab1A	0.106166	0.5	2.333	-1.833	0.8819	2.079	4	0.014199
Hnrnph2	0.106166	0.5	2.333	-1.833	0.8819	2.079	4	0.014199
Hnrnpdl	0.106166	0.5	2.333	-1.833	0.8819	2.079	4	0.014199
Gpi	0.106166	0.5	2.333	-1.833	0.8819	2.079	4	0.014199
Gnao1	0.106166	0.5	2.333	-1.833	0.8819	2.079	4	0.014199
Eif3b	0.106166	0.5	2.333	-1.833	0.8819	2.079	4	0.014199
Cfl1	0.106166	0.5	2.333	-1.833	0.8819	2.079	4	0.014199
Aars	0.107783	0.5	4.333	-3.833	1.856	2.065	4	0.01438
Dctn1	0.122952	0.5	3.333	-2.833	1.453	1.95	4	0.016363
Lamc1	0.141263	2.667	10.33	-7.667	4.19	1.83	4	0.018754
Atp6v1b2	0.145767	0.5	2.667	-2.167	1.202	1.803	4	0.019257
Arfgef2	0.145767	0.5	2.667	-2.167	1.202	1.803	4	0.019257
Col1a2	0.148148	0.6667	1.333	-0.6667	0.3727	1.789	4	0.019524
Zfr	0.155016	0.5	1.667	-1.167	0.6667	1.75	4	0.019894
Trim28	0.155016	0.5	1.667	-1.167	0.6667	1.75	4	0.019894
Rps16	0.155016	0.5	1.667	-1.167	0.6667	1.75	4	0.019894
Prkcd	0.155016	0.5	1.667	-1.167	0.6667	1.75	4	0.019894
Ppp3ca	0.155016	0.5	1.667	-1.167	0.6667	1.75	4	0.019894
Mtco2	0.155016	0.5	1.667	-1.167	0.6667	1.75	4	0.019894
Mapk1	0.155016	0.5	1.667	-1.167	0.6667	1.75	4	0.019894
Lta4h	0.155016	0.5	1.667	-1.167	0.6667	1.75	4	0.019894
Dnm1l	0.155016	0.5	4	-3.5	2	1.75	4	0.019894
Ddx39b	0.155016	0.5	1.667	-1.167	0.6667	1.75	4	0.019894
Aimp1	0.155016	0.5	1.667	-1.167	0.6667	1.75	4	0.019894
Cds2	0.177048	0.5	3	-2.5	1.528	1.637	4	0.022667
Eif3h	0.208	0.5	2	-1.5	1	1.5	4	0.026442
Cmpk1	0.208	0.5	2	-1.5	1	1.5	4	0.026442
Cdc37	0.208	0.5	2	-1.5	1	1.5	4	0.026442
Prpf8	0.241122	0.5	2.333	-1.833	1.333	1.375	4	0.030366
Nup93	0.241122	0.5	2.333	-1.833	1.333	1.375	4	0.030366
Ewsr1	0.241122	0.5	2.333	-1.833	1.333	1.375	4	0.030366
Acat1	0.241122	0.5	2.333	-1.833	1.333	1.375	4	0.030366
Mccc1	0.277069	1.833	3	-1.167	0.928	1.257	4	0.034811
Jup	0.356817	2	4.333	-2.333	2.242	1.041	4	0.044727
Acaca	0.573392	3	4	-1	1.633	0.6124	4	0.071707
Gfap	0.67018	4.333	5	-0.6667	1.453	0.4588	4	0.083617
